# Transcriptomic networks implicate neuronal energetic abnormalities in three mouse models harboring autism and schizophrenia-associated mutations

**DOI:** 10.1101/625368

**Authors:** Aaron Gordon, Annika Grønborg-Forsingdal, Ib Vestergaard Klewe, Jacob Nielsen, Michael Didriksen, Thomas Werge, Daniel Geschwind

## Abstract

Genetic risk for psychiatric illness is complex, so identification of shared molecular pathways where distinct forms of genetic risk might coincide is of substantial interest. A growing body of genetic and genomic studies suggest that such shared molecular pathways exist across disorders with different clinical presentations, such as schizophrenia and autism spectrum disorder (ASD). But how this relates to specific genetic risk factors is unknown. Further, whether some of the molecular changes identified in brain relate to potentially confounding antemortem or post-mortem factors is difficult to prove. We analyzed the transcriptome from the cortex and hippocampus of three mouse lines modeling human copy number variants (CNVs) associated with schizophrenia and ASD: Df(h15q13)/+, Df(h22q11)/+, and Df(h1q21)/+ which carry the 15q13.3 deletion, 22q11.2 deletion, and 1q21.1 deletion, respectively. Although we found very little overlap of differential expression at the level of individual genes, gene network analysis identified two modules of co-expressed genes that were dysregulated across all three mouse models. One module observed in both cortex and hippocampus was associated with neuronal energetics and firing rate, and overlapped with changes identified in post mortem human brain from SCZ and ASD patients. These data highlight aspects of convergent gene expression in mouse models harboring major risk alleles, and strengthen the connection between neuronal energetic dysfunction and neuropsychiatric disorders in humans.
