## Supplemental Table 1 for "Transcriptomic networks implicate neuronal energetic abnormalities in three mouse models harboring autism and schizophrenia-associated mutations"

### Sheet: Sheet1
ID	Sequencing study	Date	Sequencing project number	Library preparation kit	Sample	Tissue	Background strain	CNV	CNV strain	Genotype	Timepoint	Gender	RIN value	Concentration (ng/µl)	Lane number	Sequencing	Multiplexing	CNV Genotype Tissue	experiment
15q13.133.cortex.wt	Study 6	20131223	A2241	TruSeq mRNA sample preparation kit	133	cortex	C57BL/6N	15q13	C57BL/6-Del(7Chrna7Mtmr15)	wt	18	M	9.2	89.67	3	single read, 50 bp	Multiplexing 12	15q13.cortex.wt	15q13.cortex.18
15q13.134.cortex.wt	Study 6	20131223	A2241	TruSeq mRNA sample preparation kit	134	cortex	C57BL/6N	15q13	C57BL/6-Del(7Chrna7Mtmr15)	wt	18	M	9.1	176.9	3	single read, 50 bp	Multiplexing 12	15q13.cortex.wt	15q13.cortex.18
15q13.135.cortex.wt	Study 6	20131223	A2241	TruSeq mRNA sample preparation kit	135	cortex	C57BL/6N	15q13	C57BL/6-Del(7Chrna7Mtmr15)	wt	18	M	9.1	215.7	3	single read, 50 bp	Multiplexing 12	15q13.cortex.wt	15q13.cortex.18
15q13.136.cortex.wt	Study 6	20131223	A2241	TruSeq mRNA sample preparation kit	136	cortex	C57BL/6N	15q13	C57BL/6-Del(7Chrna7Mtmr15)	wt	18	M	9.4	215.5	3	single read, 50 bp	Multiplexing 12	15q13.cortex.wt	15q13.cortex.18
15q13.137.cortex.wt	Study 6	20131223	A2241	TruSeq mRNA sample preparation kit	137	cortex	C57BL/6N	15q13	C57BL/6-Del(7Chrna7Mtmr15)	wt	18	M	8.9	120.9	3	single read, 50 bp	Multiplexing 12	15q13.cortex.wt	15q13.cortex.18
15q13.138.cortex.wt	Study 6	20131223	A2241	TruSeq mRNA sample preparation kit	138	cortex	C57BL/6N	15q13	C57BL/6-Del(7Chrna7Mtmr15)	wt	18	M	8.7	86.72	3	single read, 50 bp	Multiplexing 12	15q13.cortex.wt	15q13.cortex.18
15q13.139.cortex.wt	Study 6	20131223	A2241	TruSeq mRNA sample preparation kit	139	cortex	C57BL/6N	15q13	C57BL/6-Del(7Chrna7Mtmr15)	wt	18	M	9.1	233.8	3	single read, 50 bp	Multiplexing 12	15q13.cortex.wt	15q13.cortex.18
15q13.140.cortex.wt	Study 6	20131223	A2241	TruSeq mRNA sample preparation kit	140	cortex	C57BL/6N	15q13	C57BL/6-Del(7Chrna7Mtmr15)	wt	18	M	8.9	279.5	3	single read, 50 bp	Multiplexing 12	15q13.cortex.wt	15q13.cortex.18
15q13.141.cortex.wt	Study 6	20131223	A2241	TruSeq mRNA sample preparation kit	141	cortex	C57BL/6N	15q13	C57BL/6-Del(7Chrna7Mtmr15)	wt	18	M	8.9	205.7	3	single read, 50 bp	Multiplexing 12	15q13.cortex.wt	15q13.cortex.18
15q13.142.cortex.wt	Study 6	20131223	A2241	TruSeq mRNA sample preparation kit	142	cortex	C57BL/6N	15q13	C57BL/6-Del(7Chrna7Mtmr15)	wt	18	M	9	169.7	3	single read, 50 bp	Multiplexing 12	15q13.cortex.wt	15q13.cortex.18
15q13.143.cortex.hemi	Study 6	20131223	A2241	TruSeq mRNA sample preparation kit	143	cortex	C57BL/6N	15q13	C57BL/6-Del(7Chrna7Mtmr15)	hemi	18	M	9.1	167.7	3	single read, 50 bp	Multiplexing 12	15q13.cortex.hemi	15q13.cortex.18
15q13.144.cortex.hemi	Study 6	20131223	A2241	TruSeq mRNA sample preparation kit	144	cortex	C57BL/6N	15q13	C57BL/6-Del(7Chrna7Mtmr15)	hemi	18	M	9	107.3	3	single read, 50 bp	Multiplexing 12	15q13.cortex.hemi	15q13.cortex.18
15q13.145.cortex.hemi	Study 6	20131223	A2241	TruSeq mRNA sample preparation kit	145	cortex	C57BL/6N	15q13	C57BL/6-Del(7Chrna7Mtmr15)	hemi	18	M	9	211.8	4	single read, 50 bp	Multiplexing 12	15q13.cortex.hemi	15q13.cortex.18
15q13.146.cortex.hemi	Study 6	20131223	A2241	TruSeq mRNA sample preparation kit	146	cortex	C57BL/6N	15q13	C57BL/6-Del(7Chrna7Mtmr15)	hemi	18	M	9	172.3	4	single read, 50 bp	Multiplexing 12	15q13.cortex.hemi	15q13.cortex.18
15q13.147.cortex.hemi	Study 6	20131223	A2241	TruSeq mRNA sample preparation kit	147	cortex	C57BL/6N	15q13	C57BL/6-Del(7Chrna7Mtmr15)	hemi	18	M	9	138.5	4	single read, 50 bp	Multiplexing 12	15q13.cortex.hemi	15q13.cortex.18
15q13.148.cortex.hemi	Study 6	20131223	A2241	TruSeq mRNA sample preparation kit	148	cortex	C57BL/6N	15q13	C57BL/6-Del(7Chrna7Mtmr15)	hemi	18	M	8.8	136.4	4	single read, 50 bp	Multiplexing 12	15q13.cortex.hemi	15q13.cortex.18
15q13.149.cortex.hemi	Study 6	20131223	A2241	TruSeq mRNA sample preparation kit	149	cortex	C57BL/6N	15q13	C57BL/6-Del(7Chrna7Mtmr15)	hemi	18	M	9.1	113.8	4	single read, 50 bp	Multiplexing 12	15q13.cortex.hemi	15q13.cortex.18
15q13.150.cortex.hemi	Study 6	20131223	A2241	TruSeq mRNA sample preparation kit	150	cortex	C57BL/6N	15q13	C57BL/6-Del(7Chrna7Mtmr15)	hemi	18	M	9.1	153.6	4	single read, 50 bp	Multiplexing 12	15q13.cortex.hemi	15q13.cortex.18
15q13.151.cortex.hemi	Study 6	20131223	A2241	TruSeq mRNA sample preparation kit	151	cortex	C57BL/6N	15q13	C57BL/6-Del(7Chrna7Mtmr15)	hemi	18	M	9.2	125.6	4	single read, 50 bp	Multiplexing 12	15q13.cortex.hemi	15q13.cortex.18
15q13.152.cortex.hemi	Study 6	20131223	A2241	TruSeq mRNA sample preparation kit	152	cortex	C57BL/6N	15q13	C57BL/6-Del(7Chrna7Mtmr15)	hemi	18	M	9.1	190.7	4	single read, 50 bp	Multiplexing 12	15q13.cortex.hemi	15q13.cortex.18
15q13.209.cortex.homo	IBP/ANGF study	20150410	A2711	TruSeq stranded mRNA sample preparation kit	209	cortex	C57BL/6N	15q13	C57BL/6-Del(7Chrna7Mtmr15)	homo	22	F	8.7	67.7	2	Paired reads, 100 bp	Multiplexing 5	15q13.cortex.homo	15q13.cortex.22
15q13.210.cortex.homo	IBP/ANGF study	20150410	A2711	TruSeq stranded mRNA sample preparation kit	210	cortex	C57BL/6N	15q13	C57BL/6-Del(7Chrna7Mtmr15)	homo	22	F	8.6	69.2	4	Paired reads, 100 bp	Multiplexing 5	15q13.cortex.homo	15q13.cortex.22
15q13.211.cortex.homo	IBP/ANGF study	20150410	A2711	TruSeq stranded mRNA sample preparation kit	211	cortex	C57BL/6N	15q13	C57BL/6-Del(7Chrna7Mtmr15)	homo	22	F	8.7	72.3	3	Paired reads, 100 bp	Multiplexing 5	15q13.cortex.homo	15q13.cortex.22
15q13.212.cortex.wt	IBP/ANGF study	20150410	A2711	TruSeq stranded mRNA sample preparation kit	212	cortex	C57BL/6N	15q13	C57BL/6-Del(7Chrna7Mtmr15)	wt	22	F	8.1	57.5	4	Paired reads, 100 bp	Multiplexing 5	15q13.cortex.wt	15q13.cortex.22
15q13.213.cortex.wt	IBP/ANGF study	20150410	A2711	TruSeq stranded mRNA sample preparation kit	213	cortex	C57BL/6N	15q13	C57BL/6-Del(7Chrna7Mtmr15)	wt	22	F	8.7	32.2	3	Paired reads, 100 bp	Multiplexing 5	15q13.cortex.wt	15q13.cortex.22
15q13.214.cortex.homo	IBP/ANGF study	20150410	A2711	TruSeq stranded mRNA sample preparation kit	214	cortex	C57BL/6N	15q13	C57BL/6-Del(7Chrna7Mtmr15)	homo	22	F	8.6	91	4	Paired reads, 100 bp	Multiplexing 5	15q13.cortex.homo	15q13.cortex.22
15q13.215.cortex.wt	IBP/ANGF study	20150410	A2711	TruSeq stranded mRNA sample preparation kit	215	cortex	C57BL/6N	15q13	C57BL/6-Del(7Chrna7Mtmr15)	wt	22	F	8.4	37	4	Paired reads, 100 bp	Multiplexing 5	15q13.cortex.wt	15q13.cortex.22
15q13.217.cortex.wt	IBP/ANGF study	20150410	A2711	TruSeq stranded mRNA sample preparation kit	217	cortex	C57BL/6N	15q13	C57BL/6-Del(7Chrna7Mtmr15)	wt	22	F	9.1	54.2	1	Paired reads, 100 bp	Multiplexing 5	15q13.cortex.wt	15q13.cortex.22
15q13.218.cortex.hemi	IBP/ANGF study	20150410	A2711	TruSeq stranded mRNA sample preparation kit	218	cortex	C57BL/6N	15q13	C57BL/6-Del(7Chrna7Mtmr15)	hemi	22	F	8.8	37	1	Paired reads, 100 bp	Multiplexing 5	15q13.cortex.hemi	15q13.cortex.22
15q13.219.cortex.wt	IBP/ANGF study	20150410	A2711	TruSeq stranded mRNA sample preparation kit	219	cortex	C57BL/6N	15q13	C57BL/6-Del(7Chrna7Mtmr15)	wt	22	F	9.3	22.3	1	Paired reads, 100 bp	Multiplexing 5	15q13.cortex.wt	15q13.cortex.22
15q13.220.cortex.homo	IBP/ANGF study	20150410	A2711	TruSeq stranded mRNA sample preparation kit	220	cortex	C57BL/6N	15q13	C57BL/6-Del(7Chrna7Mtmr15)	homo	22	F	8.8	60.4	1	Paired reads, 100 bp	Multiplexing 5	15q13.cortex.homo	15q13.cortex.22
15q13.221.cortex.wt	IBP/ANGF study	20150410	A2711	TruSeq stranded mRNA sample preparation kit	221	cortex	C57BL/6N	15q13	C57BL/6-Del(7Chrna7Mtmr15)	wt	22	F	9.1	41.9	1	Paired reads, 100 bp	Multiplexing 5	15q13.cortex.wt	15q13.cortex.22
15q13.222.cortex.homo	IBP/ANGF study	20150410	A2711	TruSeq stranded mRNA sample preparation kit	222	cortex	C57BL/6N	15q13	C57BL/6-Del(7Chrna7Mtmr15)	homo	22	F	8.6	33.9	5	Paired reads, 100 bp	Multiplexing 5	15q13.cortex.homo	15q13.cortex.22
15q13.223.cortex.wt	IBP/ANGF study	20150410	A2711	TruSeq stranded mRNA sample preparation kit	223	cortex	C57BL/6N	15q13	C57BL/6-Del(7Chrna7Mtmr15)	wt	22	F	8.9	48.6	2	Paired reads, 100 bp	Multiplexing 5	15q13.cortex.wt	15q13.cortex.22
15q13.224.cortex.wt	IBP/ANGF study	20150410	A2711	TruSeq stranded mRNA sample preparation kit	224	cortex	C57BL/6N	15q13	C57BL/6-Del(7Chrna7Mtmr15)	wt	22	F	8.8	20.4	3	Paired reads, 100 bp	Multiplexing 5	15q13.cortex.wt	15q13.cortex.22
15q13.225.cortex.homo	IBP/ANGF study	20150410	A2711	TruSeq stranded mRNA sample preparation kit	225	cortex	C57BL/6N	15q13	C57BL/6-Del(7Chrna7Mtmr15)	homo	22	M	8.8	34.3	2	Paired reads, 100 bp	Multiplexing 5	15q13.cortex.homo	15q13.cortex.22
15q13.226.cortex.wt	IBP/ANGF study	20150410	A2711	TruSeq stranded mRNA sample preparation kit	226	cortex	C57BL/6N	15q13	C57BL/6-Del(7Chrna7Mtmr15)	wt	22	M	8.6	28.6	3	Paired reads, 100 bp	Multiplexing 5	15q13.cortex.wt	15q13.cortex.22
15q13.227.cortex.wt	IBP/ANGF study	20150410	A2711	TruSeq stranded mRNA sample preparation kit	227	cortex	C57BL/6N	15q13	C57BL/6-Del(7Chrna7Mtmr15)	wt	22	M	8.9	33.4	2	Paired reads, 100 bp	Multiplexing 5	15q13.cortex.wt	15q13.cortex.22
15q13.228.cortex.homo	IBP/ANGF study	20150410	A2711	TruSeq stranded mRNA sample preparation kit	228	cortex	C57BL/6N	15q13	C57BL/6-Del(7Chrna7Mtmr15)	homo	22	M	8.7	38.2	3	Paired reads, 100 bp	Multiplexing 5	15q13.cortex.homo	15q13.cortex.22
15q13.229.cortex.wt	IBP/ANGF study	20150410	A2711	TruSeq stranded mRNA sample preparation kit	229	cortex	C57BL/6N	15q13	C57BL/6-Del(7Chrna7Mtmr15)	wt	22	M	9	70.7	2	Paired reads, 100 bp	Multiplexing 5	15q13.cortex.wt	15q13.cortex.22
15q13.230.hippocampus.homo	IBP/ANGF study	20150410	A2711	TruSeq stranded mRNA sample preparation kit	230	hippocampus	C57BL/6N	15q13	C57BL/6-Del(7Chrna7Mtmr15)	homo	22	F	9	47.7	5	Paired reads, 100 bp	Multiplexing 5	15q13.hippocampus.homo	15q13.hippocampus.22
15q13.231.hippocampus.homo	IBP/ANGF study	20150410	A2711	TruSeq stranded mRNA sample preparation kit	231	hippocampus	C57BL/6N	15q13	C57BL/6-Del(7Chrna7Mtmr15)	homo	22	F	8.7	14.8	6	Paired reads, 100 bp	Multiplexing 5	15q13.hippocampus.homo	15q13.hippocampus.22
15q13.232.hippocampus.homo	IBP/ANGF study	20150410	A2711	TruSeq stranded mRNA sample preparation kit	232	hippocampus	C57BL/6N	15q13	C57BL/6-Del(7Chrna7Mtmr15)	homo	22	F	8.9	51	6	Paired reads, 100 bp	Multiplexing 5	15q13.hippocampus.homo	15q13.hippocampus.22
15q13.233.hippocampus.wt	IBP/ANGF study	20150410	A2711	TruSeq stranded mRNA sample preparation kit	233	hippocampus	C57BL/6N	15q13	C57BL/6-Del(7Chrna7Mtmr15)	wt	22	F	8.8	21.1	4	Paired reads, 100 bp	Multiplexing 5	15q13.hippocampus.wt	15q13.hippocampus.22
15q13.234.hippocampus.wt	IBP/ANGF study	20150410	A2711	TruSeq stranded mRNA sample preparation kit	234	hippocampus	C57BL/6N	15q13	C57BL/6-Del(7Chrna7Mtmr15)	wt	22	F	8.5	28.7	5	Paired reads, 100 bp	Multiplexing 5	15q13.hippocampus.wt	15q13.hippocampus.22
15q13.235.hippocampus.homo	IBP/ANGF study	20150410	A2711	TruSeq stranded mRNA sample preparation kit	235	hippocampus	C57BL/6N	15q13	C57BL/6-Del(7Chrna7Mtmr15)	homo	22	F	8.8	29.2	6	Paired reads, 100 bp	Multiplexing 5	15q13.hippocampus.homo	15q13.hippocampus.22
15q13.236.hippocampus.wt	IBP/ANGF study	20150410	A2711	TruSeq stranded mRNA sample preparation kit	236	hippocampus	C57BL/6N	15q13	C57BL/6-Del(7Chrna7Mtmr15)	wt	22	F	8.8	50.3	5	Paired reads, 100 bp	Multiplexing 5	15q13.hippocampus.wt	15q13.hippocampus.22
15q13.237.hippocampus.wt	IBP/ANGF study	20150410	A2711	TruSeq stranded mRNA sample preparation kit	237	hippocampus	C57BL/6N	15q13	C57BL/6-Del(7Chrna7Mtmr15)	wt	22	F	9	49.3	5	Paired reads, 100 bp	Multiplexing 5	15q13.hippocampus.wt	15q13.hippocampus.22
15q13.238.hippocampus.wt	IBP/ANGF study	20150410	A2711	TruSeq stranded mRNA sample preparation kit	238	hippocampus	C57BL/6N	15q13	C57BL/6-Del(7Chrna7Mtmr15)	wt	22	F	9.3	29.3	6	Paired reads, 100 bp	Multiplexing 5	15q13.hippocampus.wt	15q13.hippocampus.22
15q13.239.hippocampus.hemi	IBP/ANGF study	20150410	A2711	TruSeq stranded mRNA sample preparation kit	239	hippocampus	C57BL/6N	15q13	C57BL/6-Del(7Chrna7Mtmr15)	hemi	22	F	8.9	45.4	7	Paired reads, 100 bp	Multiplexing 5	15q13.hippocampus.hemi	15q13.hippocampus.22
15q13.241.hippocampus.homo	IBP/ANGF study	20150410	A2711	TruSeq stranded mRNA sample preparation kit	241	hippocampus	C57BL/6N	15q13	C57BL/6-Del(7Chrna7Mtmr15)	homo	22	F	8.8	40.2	7	Paired reads, 100 bp	Multiplexing 5	15q13.hippocampus.homo	15q13.hippocampus.22
15q13.242.hippocampus.wt	IBP/ANGF study	20150410	A2711	TruSeq stranded mRNA sample preparation kit	242	hippocampus	C57BL/6N	15q13	C57BL/6-Del(7Chrna7Mtmr15)	wt	22	F	9.2	46.4	6	Paired reads, 100 bp	Multiplexing 5	15q13.hippocampus.wt	15q13.hippocampus.22
15q13.243.hippocampus.homo	IBP/ANGF study	20150410	A2711	TruSeq stranded mRNA sample preparation kit	243	hippocampus	C57BL/6N	15q13	C57BL/6-Del(7Chrna7Mtmr15)	homo	22	F	8.4	27.9	7	Paired reads, 100 bp	Multiplexing 5	15q13.hippocampus.homo	15q13.hippocampus.22
15q13.244.hippocampus.wt	IBP/ANGF study	20150410	A2711	TruSeq stranded mRNA sample preparation kit	244	hippocampus	C57BL/6N	15q13	C57BL/6-Del(7Chrna7Mtmr15)	wt	22	F	8.6	33.3	7	Paired reads, 100 bp	Multiplexing 5	15q13.hippocampus.wt	15q13.hippocampus.22
15q13.245.hippocampus.wt	IBP/ANGF study	20150410	A2711	TruSeq stranded mRNA sample preparation kit	245	hippocampus	C57BL/6N	15q13	C57BL/6-Del(7Chrna7Mtmr15)	wt	22	F	8.4	27.3	7	Paired reads, 100 bp	Multiplexing 5	15q13.hippocampus.wt	15q13.hippocampus.22
15q13.246.hippocampus.homo	IBP/ANGF study	20150410	A2711	TruSeq stranded mRNA sample preparation kit	246	hippocampus	C57BL/6N	15q13	C57BL/6-Del(7Chrna7Mtmr15)	homo	22	M	8.7	36.1	8	Paired reads, 100 bp	Multiplexing 5	15q13.hippocampus.homo	15q13.hippocampus.22
15q13.247.hippocampus.wt	IBP/ANGF study	20150410	A2711	TruSeq stranded mRNA sample preparation kit	247	hippocampus	C57BL/6N	15q13	C57BL/6-Del(7Chrna7Mtmr15)	wt	22	M	9.4	45.1	8	Paired reads, 100 bp	Multiplexing 5	15q13.hippocampus.wt	15q13.hippocampus.22
15q13.248.hippocampus.wt	IBP/ANGF study	20150410	A2711	TruSeq stranded mRNA sample preparation kit	248	hippocampus	C57BL/6N	15q13	C57BL/6-Del(7Chrna7Mtmr15)	wt	22	M	8.3	25.8	8	Paired reads, 100 bp	Multiplexing 5	15q13.hippocampus.wt	15q13.hippocampus.22
15q13.249.hippocampus.homo	IBP/ANGF study	20150410	A2711	TruSeq stranded mRNA sample preparation kit	249	hippocampus	C57BL/6N	15q13	C57BL/6-Del(7Chrna7Mtmr15)	homo	22	M	8.2	17.2	8	Paired reads, 100 bp	Multiplexing 5	15q13.hippocampus.homo	15q13.hippocampus.22
15q13.S21.hippocampus.wt	Study 2	20120914	A1788	TruSeq mRNA sample preparation kit	S21	hippocampus	C57BL/6N	15q13	C57BL/6-Del(7Chrna7Mtmr15)	wt		M	8.6	12	6	single read, 50 bp	Multiplexing 12	15q13.hippocampus.wt	15q13.hippocampus.NA
15q13.S22.hippocampus.wt	Study 2	20120914	A1788	TruSeq mRNA sample preparation kit	S22	hippocampus	C57BL/6N	15q13	C57BL/6-Del(7Chrna7Mtmr15)	wt		M	8.7	13.1	6	single read, 50 bp	Multiplexing 12	15q13.hippocampus.wt	15q13.hippocampus.NA
15q13.S23.hippocampus.wt	Study 2	20120914	A1788	TruSeq mRNA sample preparation kit	S23	hippocampus	C57BL/6N	15q13	C57BL/6-Del(7Chrna7Mtmr15)	wt		M	8.5	52.6	6	single read, 50 bp	Multiplexing 12	15q13.hippocampus.wt	15q13.hippocampus.NA
15q13.S24.hippocampus.hemi	Study 2	20120914	A1788	TruSeq mRNA sample preparation kit	S24	hippocampus	C57BL/6N	15q13	C57BL/6-Del(7Chrna7Mtmr15)	hemi		M	8.4	34.6	6	single read, 50 bp	Multiplexing 12	15q13.hippocampus.hemi	15q13.hippocampus.NA
15q13.S25.hippocampus.hemi	Study 2	20120914	A1788	TruSeq mRNA sample preparation kit	S25	hippocampus	C57BL/6N	15q13	C57BL/6-Del(7Chrna7Mtmr15)	hemi		M	6.9	79	7	single read, 50 bp	Multiplexing 12	15q13.hippocampus.hemi	15q13.hippocampus.NA
15q13.S26.hippocampus.hemi	Study 2	20120914	A1788	TruSeq mRNA sample preparation kit	S26	hippocampus	C57BL/6N	15q13	C57BL/6-Del(7Chrna7Mtmr15)	hemi		M	8.3	27	7	single read, 50 bp	Multiplexing 12	15q13.hippocampus.hemi	15q13.hippocampus.NA
1q21.1.cortex.wt	Study 3	20130527	A1990	TruSeq mRNA sample preparation kit	1	cortex	C57BL/6N	1q21	C57BL/6-Del(Gpr89-Prkab2)	wt		M		75	1	single read, 50 bp	Multiplexing 12	1q21.cortex.wt	1q21.cortex.NA
1q21.2.cortex.wt	Study 3	20130527	A1990	TruSeq mRNA sample preparation kit	2	cortex	C57BL/6N	1q21	C57BL/6-Del(Gpr89-Prkab2)	wt		M		53	1	single read, 50 bp	Multiplexing 12	1q21.cortex.wt	1q21.cortex.NA
1q21.3.cortex.wt	Study 3	20130527	A1990	TruSeq mRNA sample preparation kit	3	cortex	C57BL/6N	1q21	C57BL/6-Del(Gpr89-Prkab2)	wt		M		22.4	1	single read, 50 bp	Multiplexing 12	1q21.cortex.wt	1q21.cortex.NA
1q21.4.cortex.wt	Study 3	20130527	A1990	TruSeq mRNA sample preparation kit	4	cortex	C57BL/6N	1q21	C57BL/6-Del(Gpr89-Prkab2)	wt		M		91.6	1	single read, 50 bp	Multiplexing 12	1q21.cortex.wt	1q21.cortex.NA
1q21.5.cortex.wt	Study 3	20130527	A1990	TruSeq mRNA sample preparation kit	5	cortex	C57BL/6N	1q21	C57BL/6-Del(Gpr89-Prkab2)	wt		M		50.4	1	single read, 50 bp	Multiplexing 12	1q21.cortex.wt	1q21.cortex.NA
1q21.6.cortex.hemi	Study 3	20130527	A1990	TruSeq mRNA sample preparation kit	6	cortex	C57BL/6N	1q21	C57BL/6-Del(Gpr89-Prkab2)	hemi		M		35.4	1	single read, 50 bp	Multiplexing 12	1q21.cortex.hemi	1q21.cortex.NA
1q21.7.cortex.hemi	Study 3	20130527	A1990	TruSeq mRNA sample preparation kit	7	cortex	C57BL/6N	1q21	C57BL/6-Del(Gpr89-Prkab2)	hemi		M		17.9	1	single read, 50 bp	Multiplexing 12	1q21.cortex.hemi	1q21.cortex.NA
1q21.8.cortex.hemi	Study 3	20130527	A1990	TruSeq mRNA sample preparation kit	8	cortex	C57BL/6N	1q21	C57BL/6-Del(Gpr89-Prkab2)	hemi		M		32.3	1	single read, 50 bp	Multiplexing 12	1q21.cortex.hemi	1q21.cortex.NA
1q21.9.cortex.hemi	Study 3	20130527	A1990	TruSeq mRNA sample preparation kit	9	cortex	C57BL/6N	1q21	C57BL/6-Del(Gpr89-Prkab2)	hemi		M		49.8	1	single read, 50 bp	Multiplexing 12	1q21.cortex.hemi	1q21.cortex.NA
1q21.10.cortex.hemi	Study 3	20130527	A1990	TruSeq mRNA sample preparation kit	10	cortex	C57BL/6N	1q21	C57BL/6-Del(Gpr89-Prkab2)	hemi		M		47	1	single read, 50 bp	Multiplexing 12	1q21.cortex.hemi	1q21.cortex.NA
1q21.11.cortex.hemi	Study 3	20130527	A1990	TruSeq mRNA sample preparation kit	11	cortex	C57BL/6N	1q21	C57BL/6-Del(Gpr89-Prkab2)	hemi		M		23.1	1	single read, 50 bp	Multiplexing 12	1q21.cortex.hemi	1q21.cortex.NA
1q21.12.cortex.hemi	Study 3	20130527	A1990	TruSeq mRNA sample preparation kit	12	cortex	C57BL/6N	1q21	C57BL/6-Del(Gpr89-Prkab2)	hemi		M		48.6	1	single read, 50 bp	Multiplexing 12	1q21.cortex.hemi	1q21.cortex.NA
1q21.13.cortex.hemi	Study 3	20130527	A1990	TruSeq mRNA sample preparation kit	13	cortex	C57BL/6N	1q21	C57BL/6-Del(Gpr89-Prkab2)	hemi		M		132	2	single read, 50 bp	Multiplexing 12	1q21.cortex.hemi	1q21.cortex.NA
1q21.14.cortex.hemi	Study 3	20130527	A1990	TruSeq mRNA sample preparation kit	14	cortex	C57BL/6N	1q21	C57BL/6-Del(Gpr89-Prkab2)	hemi		M		44.2	2	single read, 50 bp	Multiplexing 12	1q21.cortex.hemi	1q21.cortex.NA
1q21.15.cortex.hemi	Study 3	20130527	A1990	TruSeq mRNA sample preparation kit	15	cortex	C57BL/6N	1q21	C57BL/6-Del(Gpr89-Prkab2)	hemi		M		110	2	single read, 50 bp	Multiplexing 12	1q21.cortex.hemi	1q21.cortex.NA
1q21.16.cortex.hemi	Study 3	20130527	A1990	TruSeq mRNA sample preparation kit	16	cortex	C57BL/6N	1q21	C57BL/6-Del(Gpr89-Prkab2)	hemi		M		96.4	2	single read, 50 bp	Multiplexing 12	1q21.cortex.hemi	1q21.cortex.NA
1q21.17.cortex.hemi	Study 3	20130527	A1990	TruSeq mRNA sample preparation kit	17	cortex	C57BL/6N	1q21	C57BL/6-Del(Gpr89-Prkab2)	hemi		M		93.8	2	single read, 50 bp	Multiplexing 12	1q21.cortex.hemi	1q21.cortex.NA
1q21.85.hippocampus.wt	Study 8	20140625	A2404	TruSeq stranded mRNA sample preparation kit	85	hippocampus	C57BL/6N	1q21	C57BL/6-Del(Gpr89-Prkab2)	wt	14	M			1	single read, 50 bp	Multiplexing 12	1q21.hippocampus.wt	1q21.hippocampus.14
1q21.86.hippocampus.wt	Study 8	20140625	A2404	TruSeq stranded mRNA sample preparation kit	86	hippocampus	C57BL/6N	1q21	C57BL/6-Del(Gpr89-Prkab2)	wt	14	M			1	single read, 50 bp	Multiplexing 12	1q21.hippocampus.wt	1q21.hippocampus.14
1q21.87.hippocampus.wt	Study 8	20140625	A2404	TruSeq stranded mRNA sample preparation kit	87	hippocampus	C57BL/6N	1q21	C57BL/6-Del(Gpr89-Prkab2)	wt	14	M			1	single read, 50 bp	Multiplexing 12	1q21.hippocampus.wt	1q21.hippocampus.14
1q21.88.hippocampus.wt	Study 8	20140625	A2404	TruSeq stranded mRNA sample preparation kit	88	hippocampus	C57BL/6N	1q21	C57BL/6-Del(Gpr89-Prkab2)	wt	14	M			1	single read, 50 bp	Multiplexing 12	1q21.hippocampus.wt	1q21.hippocampus.14
1q21.89.hippocampus.wt	Study 8	20140625	A2404	TruSeq stranded mRNA sample preparation kit	89	hippocampus	C57BL/6N	1q21	C57BL/6-Del(Gpr89-Prkab2)	wt	14	M			1	single read, 50 bp	Multiplexing 12	1q21.hippocampus.wt	1q21.hippocampus.14
1q21.90.hippocampus.wt	Study 8	20140625	A2404	TruSeq stranded mRNA sample preparation kit	90	hippocampus	C57BL/6N	1q21	C57BL/6-Del(Gpr89-Prkab2)	wt	14	M	9.6		1	single read, 50 bp	Multiplexing 12	1q21.hippocampus.wt	1q21.hippocampus.14
1q21.91.hippocampus.wt	Study 8	20140625	A2404	TruSeq stranded mRNA sample preparation kit	91	hippocampus	C57BL/6N	1q21	C57BL/6-Del(Gpr89-Prkab2)	wt	14	M			1	single read, 50 bp	Multiplexing 12	1q21.hippocampus.wt	1q21.hippocampus.14
1q21.92.hippocampus.wt	Study 8	20140625	A2404	TruSeq stranded mRNA sample preparation kit	92	hippocampus	C57BL/6N	1q21	C57BL/6-Del(Gpr89-Prkab2)	wt	14	M			1	single read, 50 bp	Multiplexing 12	1q21.hippocampus.wt	1q21.hippocampus.14
1q21.93.hippocampus.wt	Study 8	20140625	A2404	TruSeq stranded mRNA sample preparation kit	93	hippocampus	C57BL/6N	1q21	C57BL/6-Del(Gpr89-Prkab2)	wt	14	M			1	single read, 50 bp	Multiplexing 12	1q21.hippocampus.wt	1q21.hippocampus.14
1q21.94.hippocampus.wt	Study 8	20140625	A2404	TruSeq stranded mRNA sample preparation kit	94	hippocampus	C57BL/6N	1q21	C57BL/6-Del(Gpr89-Prkab2)	wt	14	M			1	single read, 50 bp	Multiplexing 12	1q21.hippocampus.wt	1q21.hippocampus.14
1q21.95.hippocampus.hemi	Study 8	20140625	A2404	TruSeq stranded mRNA sample preparation kit	95	hippocampus	C57BL/6N	1q21	C57BL/6-Del(Gpr89-Prkab2)	hemi	14	M			1	single read, 50 bp	Multiplexing 12	1q21.hippocampus.hemi	1q21.hippocampus.14
1q21.96.hippocampus.hemi	Study 8	20140625	A2404	TruSeq stranded mRNA sample preparation kit	96	hippocampus	C57BL/6N	1q21	C57BL/6-Del(Gpr89-Prkab2)	hemi	14	M			1	single read, 50 bp	Multiplexing 12	1q21.hippocampus.hemi	1q21.hippocampus.14
1q21.97.hippocampus.hemi	Study 8	20140625	A2404	TruSeq stranded mRNA sample preparation kit	97	hippocampus	C57BL/6N	1q21	C57BL/6-Del(Gpr89-Prkab2)	hemi	14	M			2	single read, 50 bp	Multiplexing 12	1q21.hippocampus.hemi	1q21.hippocampus.14
1q21.98.hippocampus.hemi	Study 8	20140625	A2404	TruSeq stranded mRNA sample preparation kit	98	hippocampus	C57BL/6N	1q21	C57BL/6-Del(Gpr89-Prkab2)	hemi	14	M			2	single read, 50 bp	Multiplexing 12	1q21.hippocampus.hemi	1q21.hippocampus.14
1q21.99.hippocampus.hemi	Study 8	20140625	A2404	TruSeq stranded mRNA sample preparation kit	99	hippocampus	C57BL/6N	1q21	C57BL/6-Del(Gpr89-Prkab2)	hemi	14	M			2	single read, 50 bp	Multiplexing 12	1q21.hippocampus.hemi	1q21.hippocampus.14
1q21.100.hippocampus.hemi	Study 8	20140625	A2404	TruSeq stranded mRNA sample preparation kit	100	hippocampus	C57BL/6N	1q21	C57BL/6-Del(Gpr89-Prkab2)	hemi	14	M			2	single read, 50 bp	Multiplexing 12	1q21.hippocampus.hemi	1q21.hippocampus.14
1q21.101.hippocampus.hemi	Study 8	20140625	A2404	TruSeq stranded mRNA sample preparation kit	101	hippocampus	C57BL/6N	1q21	C57BL/6-Del(Gpr89-Prkab2)	hemi	14	M			2	single read, 50 bp	Multiplexing 12	1q21.hippocampus.hemi	1q21.hippocampus.14
1q21.102.hippocampus.hemi	Study 8	20140625	A2404	TruSeq stranded mRNA sample preparation kit	102	hippocampus	C57BL/6N	1q21	C57BL/6-Del(Gpr89-Prkab2)	hemi	14	M			2	single read, 50 bp	Multiplexing 12	1q21.hippocampus.hemi	1q21.hippocampus.14
1q21.103.hippocampus.hemi	Study 8	20140625	A2404	TruSeq stranded mRNA sample preparation kit	103	hippocampus	C57BL/6N	1q21	C57BL/6-Del(Gpr89-Prkab2)	hemi	14	M			2	single read, 50 bp	Multiplexing 12	1q21.hippocampus.hemi	1q21.hippocampus.14
1q21.104.hippocampus.hemi	Study 8	20140625	A2404	TruSeq stranded mRNA sample preparation kit	104	hippocampus	C57BL/6N	1q21	C57BL/6-Del(Gpr89-Prkab2)	hemi	14	M			2	single read, 50 bp	Multiplexing 12	1q21.hippocampus.hemi	1q21.hippocampus.14
22q11.173.cortex.wt	Study 6	20131223	A2241	TruSeq mRNA sample preparation kit	173	cortex	C57BL/6N	22q11	C57BL/6-Del(16Dcgr2-Hira)	wt	10	M	9.1	119.1	6	single read, 50 bp	Multiplexing 12	22q11.cortex.wt	22q11.cortex.10
22q11.174.cortex.wt	Study 6	20131223	A2241	TruSeq mRNA sample preparation kit	174	cortex	C57BL/6N	22q11	C57BL/6-Del(16Dcgr2-Hira)	wt	10	M	8.8	279.6	6	single read, 50 bp	Multiplexing 12	22q11.cortex.wt	22q11.cortex.10
22q11.175.cortex.wt	Study 6	20131223	A2241	TruSeq mRNA sample preparation kit	175	cortex	C57BL/6N	22q11	C57BL/6-Del(16Dcgr2-Hira)	wt	10	M	9.2	134.1	6	single read, 50 bp	Multiplexing 12	22q11.cortex.wt	22q11.cortex.10
22q11.176.cortex.wt	Study 6	20131223	A2241	TruSeq mRNA sample preparation kit	176	cortex	C57BL/6N	22q11	C57BL/6-Del(16Dcgr2-Hira)	wt	10	M	9.2	260.3	6	single read, 50 bp	Multiplexing 12	22q11.cortex.wt	22q11.cortex.10
22q11.177.cortex.wt	Study 6	20131223	A2241	TruSeq mRNA sample preparation kit	177	cortex	C57BL/6N	22q11	C57BL/6-Del(16Dcgr2-Hira)	wt	10	M	9.1	173.5	6	single read, 50 bp	Multiplexing 12	22q11.cortex.wt	22q11.cortex.10
22q11.178.cortex.wt	Study 6	20131223	A2241	TruSeq mRNA sample preparation kit	178	cortex	C57BL/6N	22q11	C57BL/6-Del(16Dcgr2-Hira)	wt	10	M	9.1	175.7	6	single read, 50 bp	Multiplexing 12	22q11.cortex.wt	22q11.cortex.10
22q11.179.cortex.wt	Study 6	20131223	A2241	TruSeq mRNA sample preparation kit	179	cortex	C57BL/6N	22q11	C57BL/6-Del(16Dcgr2-Hira)	wt	10	M	8.9	123.3	6	single read, 50 bp	Multiplexing 12	22q11.cortex.wt	22q11.cortex.10
22q11.180.cortex.wt	Study 6	20131223	A2241	TruSeq mRNA sample preparation kit	180	cortex	C57BL/6N	22q11	C57BL/6-Del(16Dcgr2-Hira)	wt	10	M	9.1	180.6	6	single read, 50 bp	Multiplexing 12	22q11.cortex.wt	22q11.cortex.10
22q11.181.cortex.wt	Study 6	20131223	A2241	TruSeq mRNA sample preparation kit	181	cortex	C57BL/6N	22q11	C57BL/6-Del(16Dcgr2-Hira)	wt	10	M	9.2	126.5	7	single read, 50 bp	Multiplexing 12	22q11.cortex.wt	22q11.cortex.10
22q11.182.cortex.wt	Study 6	20131223	A2241	TruSeq mRNA sample preparation kit	182	cortex	C57BL/6N	22q11	C57BL/6-Del(16Dcgr2-Hira)	wt	10	M	8.9	123.7	7	single read, 50 bp	Multiplexing 12	22q11.cortex.wt	22q11.cortex.10
22q11.183.cortex.hemi	Study 6	20131223	A2241	TruSeq mRNA sample preparation kit	183	cortex	C57BL/6N	22q11	C57BL/6-Del(16Dcgr2-Hira)	hemi	10	M	9	238.1	7	single read, 50 bp	Multiplexing 12	22q11.cortex.hemi	22q11.cortex.10
22q11.184.cortex.hemi	Study 6	20131223	A2241	TruSeq mRNA sample preparation kit	184	cortex	C57BL/6N	22q11	C57BL/6-Del(16Dcgr2-Hira)	hemi	10	M	9.2	217.6	7	single read, 50 bp	Multiplexing 12	22q11.cortex.hemi	22q11.cortex.10
22q11.185.cortex.hemi	Study 6	20131223	A2241	TruSeq mRNA sample preparation kit	185	cortex	C57BL/6N	22q11	C57BL/6-Del(16Dcgr2-Hira)	hemi	10	M	9.3	325.5	7	single read, 50 bp	Multiplexing 12	22q11.cortex.hemi	22q11.cortex.10
22q11.186.cortex.hemi	Study 6	20131223	A2241	TruSeq mRNA sample preparation kit	186	cortex	C57BL/6N	22q11	C57BL/6-Del(16Dcgr2-Hira)	hemi	10	M	9.1	313.8	7	single read, 50 bp	Multiplexing 12	22q11.cortex.hemi	22q11.cortex.10
22q11.187.cortex.hemi	Study 6	20131223	A2241	TruSeq mRNA sample preparation kit	187	cortex	C57BL/6N	22q11	C57BL/6-Del(16Dcgr2-Hira)	hemi	10	M	9.3	257.5	7	single read, 50 bp	Multiplexing 12	22q11.cortex.hemi	22q11.cortex.10
22q11.188.cortex.hemi	Study 6	20131223	A2241	TruSeq mRNA sample preparation kit	188	cortex	C57BL/6N	22q11	C57BL/6-Del(16Dcgr2-Hira)	hemi	10	M	9.2	99.84	7	single read, 50 bp	Multiplexing 12	22q11.cortex.hemi	22q11.cortex.10
22q11.189.cortex.hemi	Study 6	20131223	A2241	TruSeq mRNA sample preparation kit	189	cortex	C57BL/6N	22q11	C57BL/6-Del(16Dcgr2-Hira)	hemi	10	M	9.3	72.54	7	single read, 50 bp	Multiplexing 12	22q11.cortex.hemi	22q11.cortex.10
22q11.190.cortex.hemi	Study 6	20131223	A2241	TruSeq mRNA sample preparation kit	190	cortex	C57BL/6N	22q11	C57BL/6-Del(16Dcgr2-Hira)	hemi	10	M	9.3	83.79	7	single read, 50 bp	Multiplexing 12	22q11.cortex.hemi	22q11.cortex.10
22q11.191.cortex.hemi	Study 6	20131223	A2241	TruSeq mRNA sample preparation kit	191	cortex	C57BL/6N	22q11	C57BL/6-Del(16Dcgr2-Hira)	hemi	10	M	9.4	182.6	7	single read, 50 bp	Multiplexing 12	22q11.cortex.hemi	22q11.cortex.10
22q11.192.cortex.hemi	Study 6	20131223	A2241	TruSeq mRNA sample preparation kit	192	cortex	C57BL/6N	22q11	C57BL/6-Del(16Dcgr2-Hira)	hemi	10	M	9.4	152.3	7	single read, 50 bp	Multiplexing 12	22q11.cortex.hemi	22q11.cortex.10
22q11.105.hippocampus.wt	Study 8	20140625	A2404	TruSeq stranded mRNA sample preparation kit	105	hippocampus	C57BL/6N	22q11	C57BL/6-Del(16Dcgr2-Hira)	wt	10	M			2	single read, 50 bp	Multiplexing 12	22q11.hippocampus.wt	22q11.hippocampus.10
22q11.106.hippocampus.wt	Study 8	20140625	A2404	TruSeq stranded mRNA sample preparation kit	106	hippocampus	C57BL/6N	22q11	C57BL/6-Del(16Dcgr2-Hira)	wt	10	M			2	single read, 50 bp	Multiplexing 12	22q11.hippocampus.wt	22q11.hippocampus.10
22q11.107.hippocampus.wt	Study 8	20140625	A2404	TruSeq stranded mRNA sample preparation kit	107	hippocampus	C57BL/6N	22q11	C57BL/6-Del(16Dcgr2-Hira)	wt	10	M			2	single read, 50 bp	Multiplexing 12	22q11.hippocampus.wt	22q11.hippocampus.10
22q11.108.hippocampus.wt	Study 8	20140625	A2404	TruSeq stranded mRNA sample preparation kit	108	hippocampus	C57BL/6N	22q11	C57BL/6-Del(16Dcgr2-Hira)	wt	10	M			2	single read, 50 bp	Multiplexing 12	22q11.hippocampus.wt	22q11.hippocampus.10
22q11.109.hippocampus.wt	Study 8	20140625	A2404	TruSeq stranded mRNA sample preparation kit	109	hippocampus	C57BL/6N	22q11	C57BL/6-Del(16Dcgr2-Hira)	wt	10	M			3	single read, 50 bp	Multiplexing 12	22q11.hippocampus.wt	22q11.hippocampus.10
22q11.110.hippocampus.wt	Study 8	20140625	A2404	TruSeq stranded mRNA sample preparation kit	110	hippocampus	C57BL/6N	22q11	C57BL/6-Del(16Dcgr2-Hira)	wt	10	M			3	single read, 50 bp	Multiplexing 12	22q11.hippocampus.wt	22q11.hippocampus.10
22q11.111.hippocampus.wt	Study 8	20140625	A2404	TruSeq stranded mRNA sample preparation kit	111	hippocampus	C57BL/6N	22q11	C57BL/6-Del(16Dcgr2-Hira)	wt	10	M			3	single read, 50 bp	Multiplexing 12	22q11.hippocampus.wt	22q11.hippocampus.10
22q11.112.hippocampus.wt	Study 8	20140625	A2404	TruSeq stranded mRNA sample preparation kit	112	hippocampus	C57BL/6N	22q11	C57BL/6-Del(16Dcgr2-Hira)	wt	10	M			3	single read, 50 bp	Multiplexing 12	22q11.hippocampus.wt	22q11.hippocampus.10
22q11.113.hippocampus.wt	Study 8	20140625	A2404	TruSeq stranded mRNA sample preparation kit	113	hippocampus	C57BL/6N	22q11	C57BL/6-Del(16Dcgr2-Hira)	wt	10	M			3	single read, 50 bp	Multiplexing 12	22q11.hippocampus.wt	22q11.hippocampus.10
22q11.114.hippocampus.wt	Study 8	20140625	A2404	TruSeq stranded mRNA sample preparation kit	114	hippocampus	C57BL/6N	22q11	C57BL/6-Del(16Dcgr2-Hira)	wt	10	M			3	single read, 50 bp	Multiplexing 12	22q11.hippocampus.wt	22q11.hippocampus.10
22q11.115.hippocampus.hemi	Study 8	20140625	A2404	TruSeq stranded mRNA sample preparation kit	115	hippocampus	C57BL/6N	22q11	C57BL/6-Del(16Dcgr2-Hira)	hemi	10	M			3	single read, 50 bp	Multiplexing 12	22q11.hippocampus.hemi	22q11.hippocampus.10
22q11.116.hippocampus.hemi	Study 8	20140625	A2404	TruSeq stranded mRNA sample preparation kit	116	hippocampus	C57BL/6N	22q11	C57BL/6-Del(16Dcgr2-Hira)	hemi	10	M			3	single read, 50 bp	Multiplexing 12	22q11.hippocampus.hemi	22q11.hippocampus.10
22q11.117.hippocampus.hemi	Study 8	20140625	A2404	TruSeq stranded mRNA sample preparation kit	117	hippocampus	C57BL/6N	22q11	C57BL/6-Del(16Dcgr2-Hira)	hemi	10	M			3	single read, 50 bp	Multiplexing 12	22q11.hippocampus.hemi	22q11.hippocampus.10
22q11.118.hippocampus.hemi	Study 8	20140625	A2404	TruSeq stranded mRNA sample preparation kit	118	hippocampus	C57BL/6N	22q11	C57BL/6-Del(16Dcgr2-Hira)	hemi	10	M			3	single read, 50 bp	Multiplexing 12	22q11.hippocampus.hemi	22q11.hippocampus.10
22q11.119.hippocampus.hemi	Study 8	20140625	A2404	TruSeq stranded mRNA sample preparation kit	119	hippocampus	C57BL/6N	22q11	C57BL/6-Del(16Dcgr2-Hira)	hemi	10	M			3	single read, 50 bp	Multiplexing 12	22q11.hippocampus.hemi	22q11.hippocampus.10
22q11.120.hippocampus.hemi	Study 8	20140625	A2404	TruSeq stranded mRNA sample preparation kit	120	hippocampus	C57BL/6N	22q11	C57BL/6-Del(16Dcgr2-Hira)	hemi	10	M			3	single read, 50 bp	Multiplexing 12	22q11.hippocampus.hemi	22q11.hippocampus.10
22q11.121.hippocampus.hemi	Study 8	20140625	A2404	TruSeq stranded mRNA sample preparation kit	121	hippocampus	C57BL/6N	22q11	C57BL/6-Del(16Dcgr2-Hira)	hemi	10	M			4	single read, 50 bp	Multiplexing 12	22q11.hippocampus.hemi	22q11.hippocampus.10
22q11.123.hippocampus.hemi	Study 8	20140625	A2404	TruSeq stranded mRNA sample preparation kit	123	hippocampus	C57BL/6N	22q11	C57BL/6-Del(16Dcgr2-Hira)	hemi	10	M			4	single read, 50 bp	Multiplexing 12	22q11.hippocampus.hemi	22q11.hippocampus.10
22q11.124.hippocampus.hemi	Study 8	20140625	A2404	TruSeq stranded mRNA sample preparation kit	124	hippocampus	C57BL/6N	22q11	C57BL/6-Del(16Dcgr2-Hira)	hemi	10	M			4	single read, 50 bp	Multiplexing 12	22q11.hippocampus.hemi	22q11.hippocampus.10
